# Hepatocellular carcinoma hosts immature neurons and cholinergic tumors that correlate with adverse molecular features and outcomes

**DOI:** 10.1101/2022.06.14.495889

**Authors:** Charlotte A. Hernandez, Claire Verzeroli, Ievgeniia Chicherova, Abud-José Farca-Luna, Laurie Tonon, Pascale Bellaud, Bruno Turlin, Alain Fautrel, Zuzana Macek-Jilkova, Thomas Decaens, Sandra Rebouissou, Alain Viari, Fabien Zoulim, Romain Parent

**Affiliations:** Pathogenesis of Chronic Hepatitis B and C laboratory - LabEx DEVweCAN, Inserm U1052, Cancer Research Centre of Lyon, F-69003 Lyon, France, University of Lyon, F-69003 Lyon, University of Lyon 1, ISPB, Lyon, F-69622, France, CNRS UMR5286, F-69083 Lyon, France, Centre Léon Bérard, F-69008 Lyon, France; Fondation Synergie Lyon Cancer, Plateforme de bioinformatique Gilles Thomas, Centre Léon Bérard, F-69008 Lyon, France; H2P2 platform, University of Rennes, Rennes, France; Institute for Advanced Biosciences, Inserm U1209, University of Grenoble-Alpes, F-38700 La Tronche, France; Service d’hépato-Gastroentérologie, Pôle Digidune, CHU Grenoble-Alpes, 38700 La Tronche, France; Centre de Recherche des Cordeliers, Inserm, Sorbonne Université, USPC, Université Paris Descartes, Université Paris Diderot, Paris, France; Hospices Civils de Lyon, Service of Hepato-Gastroenterology, F-69001 Lyon, France

**Author notes:** Equal contributions (Charlotte A. Hernandez, Claire Verzeroli). **Authors contributions:** CAH, CV, IC, AJFL, PB, ZMJ and RP generated and analyzed experimental data. PB, AF and ZMJ developed critical approaches and methods for the study. LT, BT, AF, ZMJ, TD, SR, AV, FZ and RP critically amended and conceptually enriched the paper. RP wrote the paper.

**Keywords:** HCC, autonomic nervous system, IHC, transcriptomics, cholinergic

## Abstract

**Background & aims:** The unexplained interpatient variation in hepatocellular carcinoma (HCC) remains a major challenge. We aimed at addressing the under-explored association between the disease and the hepatic autonomic nervous system (ANS).

**Methods & Results:** We in-depth characterized the innervation of French biobanks HCC samples by conventional biochemistry methods. We also applied bioinformatics approaches to the TCGA dataset in order to stratify samples according to neural features and molecular correlates. We highlighted the predominant parasympathetic polarity of HCC nerves, and demonstrated that a cirrhotic rat model of aggressive HCC hosts liver neurogenesis with cholinergic features. Using the TCGA dataset, we then defined an HCC neural signature, derived from adrenergic and cholinergic receptor levels, that allowed patient stratification into two classes. Cholinergic tumors correlated with *TP53* mutations (*p* ≤ 0.05), shorter progression-free interval (PFI) and overall survival (OS), displayed more pathogenic molecular traits (*e.g*., AFP-rich, proliferative tumors, mitotic functions including DNA repair, EMT, Ras, and Akt/mTOR pathways), aggressive HCC signatures and B cell accumulation. Instead, adrenergic tumors, predominant in patients aged >60 and with mutated *CTNNB1*, were correlated with better OS and PFI (*p* < 0.05), and numerous immune pathways.

**Conclusions:** Our results depict neural features of HCC and how the existing tumor classification may also be shaped by neural inputs. Altogether, we show that the parasympathetic branch of the ANS is implicated in the pathobiology of HCC, and advocate for the use of ANS-targeting drugs in HCC research, many of which are clinically safe and well characterized.
