## Supplementary material for "Hepatocellular carcinoma hosts immature neurons and cholinergic tumors that correlate with adverse molecular features and outcomes": Suppl Table 3

### Sheet: Feuil1
receptor	baseMean	log2FoldChange	lfcSE	stat	pvalue	padj
ADRA1A	317.923752106706	-1.55327686777094	0.31142159820376	-4.98769795264697	6.11029994158616e-07	8.15472889708962e-06
ADRA1B	184.549425148475	-0.938737295448452	0.21935670112277	-4.27950133569459	1.8731251395349e-05	0.00015427876948844
ADRA1D	35.5425760729574	-1.1208395667302	0.334507021552844	-3.35072059631829	0.000806015827262852	0.00376487253132075
ADRB1	28.2435789969134	-1.30141138038657	0.275337300219827	-4.72660761672151	2.28301820587214e-06	2.54722114715503e-05
ADRB2	344.141720507667	-1.50744991747914	0.187608496422872	-8.03508341158137	9.35152636732612e-16	1.67585136951783e-13
ADRB3	0.705459385237529	0.643529153839304	0.3826554849868	1.6817455363576	0.0926181939042234	0.179755715361706
CHRM1	2.41644200828787	1.9010927682181	0.448276764495121	4.24089071482265	2.22634523020987e-05	0.000178220396669298
CHRM2	4.44931731072374	-0.813497921525393	0.484352266821653	-1.67955840666053	0.0930432660073349	0.180409491690519
CHRM3	211.584455598227	0.354144297577012	0.254063514565037	1.39392032808535	0.163341664948192	0.276835973460188
CHRM4	2.89458091330819	1.03296043412066	0.27347252491293	3.77720004760822	0.00015860133852081	0.00095330811462906
CHRM5	13.060877595744	0.0897926072861224	0.176297787688073	0.50932350577759	0.610525484389985	0.727798964144226
CHRNA1	8.44869691514227	1.55502499371781	0.317076244774046	4.90426204847337	9.37792262844493e-07	1.17743899639045e-05
CHRNA10	19.7665959159687	0.249088503750088	0.119203583496816	2.0896058360254	0.0366532218611928	0.0868219602933997
CHRNA2	2.40374059015098	0.282538349326883	0.361835116312937	0.780848338342393	0.434891699920414	0.573444771274866
CHRNA3	9.24950238521828	2.1230066927864	0.366091532027024	5.79911444832239	6.66660241654894e-09	1.68560799719084e-07
CHRNA4	873.69625501787	-0.424780416565627	0.429381694653391	-0.989283944460004	0.322524237204975	0.462379269600775
CHRNA5	26.5184942766827	0.921863483537603	0.228568763805906	4.03319976092806	5.50224677575547e-05	0.000388171898145119
CHRNA6	2.31101362419027	1.05477203006857	0.339174092749821	3.10982487346575	0.00187198297262269	0.00763349095941464
CHRNA7	6.98501128823433	2.59589567447279	0.359000111395462	7.23090492752867	4.79786157536213e-13	4.11857914886518e-11
CHRNA9	0.924496672838875	1.94587164019712	0.566714788180639	3.43359954739152	0.000595623445760068	0.00291291066851317
CHRNB1	479.2392422865	-0.0288026069875278	0.0964032022243384	-0.29877230551431	0.765113783296037	0.846242668217161
CHRNB2	8.32786754948595	1.29969390052987	0.232036325332923	5.60125186720263	2.12809254911912e-08	4.64439834040648e-07
CHRNB3	0.679751399487795	1.19034022212006	0.534525209469151	2.22691128693858	0.0259532033511779	0.0657357618903578
CHRNB4	17.9851303264281	0.888298395963965	0.254285367374394	3.493313064515	0.000477066864421666	0.00241668462894997
