## Supplementary material for "Hepatocellular carcinoma hosts immature neurons and cholinergic tumors that correlate with adverse molecular features and outcomes": Suppl Table 4

### Sheet: Fisher
variable	estimate	conf.low	conf.high	p.value	padj
Ethnicity	NA	NA	NA	0.00539254411995678	0.0701030735594381
Gender	0.640824566533651	0.335056234310019	1.21495482007103	0.17239313033485	1
Older60	2.93583467743297	1.55962763020793	5.62252697594635	0.000420135529817997	0.00672216847708796
ObesityClass1	NA	NA	NA	0.00572838041725646	0.0701030735594381
FamilyHistory	NA	NA	NA	0.17559485204429	1
HepatitisB	NA	NA	NA	0.580645991726527	1
HepatitisC	NA	NA	NA	0.222434384512876	1
NAFLD	NA	NA	NA	0.999999999999879	1
AlcoholicLiverDisease	NA	NA	NA	0.531949356779949	1
IDH	0	0	1.51163734661945	0.121124162439302	0.968993299514419
TP53	NA	NA	NA	0.000588154209039451	0.00882231313559177
CTNNB1	NA	NA	NA	0.00230171101256818	0.0322239541759546
TERT	NA	NA	NA	0.00600891230847266	0.0701030735594381

### Sheet: ContigencyTables
older60	Yes	No	Sum
High	69	27	96
Low	45	52	97
Sum	114	79	193
TP53	TP53	sTP53	TP53wt	NA	Sum
High	15	2	76	3	96
Low	39	2	54	2	97
Sum	54	4	130	5	193
	108	8	260	10	386
CTNNB1mut	CTNNB1mut	CTNNB1wt	NA	SUM
High	34	59	3	96
Low	15	80	2	97
Sum	49	139	5	193
