## Supplementary material for "Hepatocellular carcinoma hosts immature neurons and cholinergic tumors that correlate with adverse molecular features and outcomes": Suppl Table 5

### Sheet: Feuil1
Gene	baseMean	log2FoldChange	lfcSE	stat	pvalue	padj	change
ANKFN1	274.096709258048	-5.09358678422516	0.61939233997508	-8.2235224033124	1.97611835738282e-16	4.49030920344909e-14	Decreased
AMBN	14.6503208178699	-4.47664996667409	0.674202551971071	-6.63991845415942	3.13856742433991e-11	1.58598016096804e-09	Decreased
AQP6	158.818984165221	-4.45070943820282	0.416294089020941	-10.6912626327945	1.11837953171404e-26	3.24013189996419e-23	Decreased
AC062015.1	4.24106907210319	-4.39007205005001	0.744458598769242	-5.89699958776458	3.70170785531341e-09	1.00620465440052e-07	Decreased
AC136621.1	33.9745614960576	-4.30533669259284	0.634327065295806	-6.78725050236526	1.14290668309512e-11	6.56765185859255e-10	Decreased
AC005550.3	94.1536532570777	-4.16917116235276	0.532758801359436	-7.82562606514302	5.05136715521006e-15	7.44134875076411e-13	Decreased
REG3A	7610.49667373454	-4.05673128501916	0.628073388827345	-6.45900838529929	1.05391273493496e-10	4.56861971854724e-09	Decreased
SMR3B	1.94417755365246	-4.04547646604762	1.05024969197778	-3.85191873603825	0.000117195918202199	0.000737187134470353	Decreased
REG1A	1200.15460350574	-4.01463069980698	0.544163582582087	-7.37761737152149	1.61147291805227e-13	1.62861824037806e-11	Decreased
BX322559.1	2.68537139376756	-3.93024807688116	0.998137844957919	-3.93758046219243	8.23073367993597e-05	0.000548179477234969	Decreased
CBLN4	166.702510596579	-3.85183625888004	0.394354879101504	-9.76743654764977	1.55332509813282e-22	1.68759063630268e-19	Decreased
AC106892.1	2.86540062639012	-3.69117382438601	0.868870164334292	-4.24824556752286	2.15451155074232e-05	0.000173468616426835	Decreased
SLC12A1	209.58918889762	-3.62140527413574	0.46427306178244	-7.80016238769576	6.18275631660029e-15	8.88221926045148e-13	Decreased
AC005165.1	32.7009806622645	-3.5860940915234	0.3947683908467	-9.08404566999891	1.04612357902836e-19	5.51053520431817e-17	Decreased
MROH2A	518.184498856405	-3.56728877384395	0.370607968793121	-9.62550477654535	6.23997902004858e-22	5.70892396344761e-19	Decreased
PAGE4	836.399775923674	-3.47806066593809	0.554371676424762	-6.27387872405153	3.52162851163246e-10	1.29285044176783e-08	Decreased
AL138749.1	3.68611521917628	-3.45763018610328	0.72932034804222	-4.74089362155451	2.12777636552046e-06	2.39398942147845e-05	Decreased
SLC6A2	344.245804021179	-3.38537866948623	0.55579100393855	-6.09110015364791	1.12137365177308e-09	3.57011688439036e-08	Decreased
RSPO2	63.2466880372516	-3.35353220064012	0.461059849228722	-7.27352903587253	3.50215474412545e-13	3.16458244276141e-11	Decreased
ALDH3A1	10146.6282290236	-3.32135597338418	0.44916378212442	-7.39453202944167	1.41907147745893e-13	1.45532268393325e-11	Decreased
CYP3A4	64567.1803689094	-3.23417326850868	0.407183042554639	-7.94279950416818	1.97668319888777e-15	3.25693687642333e-13	Decreased
SLC22A12	755.972385621471	-3.2325310704936	0.500686366927789	-6.45619949735881	1.07365056851181e-10	4.64838551243856e-09	Decreased
CYP1A1	4161.88549840249	-3.14588871735367	0.416010214390332	-7.56204681648022	3.96775511429717e-14	4.80637541127719e-12	Decreased
CCDC196	37.486697181915	-3.13385334118498	0.344204658043826	-9.10462211346938	8.65672661848923e-20	4.70249621278745e-17	Decreased
ANGPTL7	12.0048957594357	-3.12999214988477	0.595467413519034	-5.25636177366525	1.46933118055578e-07	2.43715495339705e-06	Decreased
AL163973.3	1.0921721361606	-3.11389537386776	0.71236750256227	-4.37119234477651	1.23569874672248e-05	0.000107913344959944	Decreased
GLYATL1P4	30.286430362541	-3.07719541585933	0.36367411256193	-8.46140901859029	2.64166117713577e-17	7.28298531334192e-15	Decreased
MEOX2-AS1	13.3107845333585	-3.02118804170514	0.475470846553128	-6.35409734078735	2.09654049565443e-10	8.32867890045942e-09	Decreased
AC007207.2	141.862219292698	-3.01231689993694	0.455377530300537	-6.6149880033582	3.71581878077551e-11	1.82721578122265e-09	Decreased
CYP1A2	4771.54461433436	-3.01217726543814	0.452760217533793	-6.65291946771652	2.87335435505679e-11	1.46045376473544e-09	Decreased
AC022601.1	6.71784887316023	-2.88896802399813	0.470314218549708	-6.14263381810302	8.1164248132706e-10	2.70024521586762e-08	Decreased
AL136360.1	2.45608788235239	-2.86450162240168	0.493601689109932	-5.80326543769934	6.50357110784198e-09	1.65147394688862e-07	Decreased
LINC01738	1.6050598754076	-2.79472937708145	0.58913777791214	-4.7437619549467	2.09785354827351e-06	2.36491493058615e-05	Decreased
RGSL1	143.287365032341	-2.756424221724	0.455756922725933	-6.04801393961833	1.46642271624262e-09	4.49970451481827e-08	Decreased
AC087379.2	43.4112440568418	-2.75537415797386	0.487843257601021	-5.64807264432323	1.62256616581242e-08	3.65142334380864e-07	Decreased
MT1P3	3.77709930667063	-2.69327669728488	0.454629850525026	-5.92410879790354	3.13995530861015e-09	8.71914426989939e-08	Decreased
CDH22	42.2728165344223	-2.69041050109129	0.54118696519837	-4.97131430374553	6.65005400405913e-07	8.79405772176187e-06	Decreased
PROK1	16.0701774696799	-2.67212738189097	0.367640541500963	-7.26831532502236	3.63998332984351e-13	3.27843679910206e-11	Decreased
GLYATL1P3	3.35347284816467	-2.66346347251132	0.435700673083333	-6.11305797088338	9.77398449122367e-10	3.16979799274144e-08	Decreased
TERB2	19.1110346086239	-2.65696436147304	0.393449424242523	-6.75300101553913	1.44817927109285e-11	8.07891321571215e-10	Decreased
LINC01554	1937.57252433185	-2.64151083670913	0.378085969285637	-6.9865349452138	2.81758248926557e-12	1.93589076722938e-10	Decreased
AC239801.1	2.85392108617513	-2.63087726872227	0.498145911891774	-5.2813386718987	1.28243378499651e-07	2.17064717474141e-06	Decreased
INS-IGF2	74.4423021103213	-2.62795521693787	0.661378230305154	-3.97345285423947	7.08381847227674e-05	0.000483083626926585	Decreased
ODAM	306.452352024936	-2.60240739950453	0.615329410481517	-4.22929142533275	2.34428507589581e-05	0.000186118782709737	Decreased
GRPR	64.9098086277074	-2.55892919552567	0.361668899879959	-7.07533657545617	1.49086463868406e-12	1.12432538022755e-10	Decreased
SRGAP3-AS4	1.94119715225928	-2.54542489170037	0.586912661592425	-4.33697389453835	1.44457774079947e-05	0.000123274888896992	Decreased
SULT4A1	143.67594278658	-2.54540344685041	0.503522111064159	-5.05519696338831	4.29946812109221e-07	6.05408297682834e-06	Decreased
CYP2A13	179.912814880599	-2.54160303476174	0.407433171592358	-6.23808568366801	4.42958025009879e-10	1.58434966023595e-08	Decreased
LINC01727	17.5664992260681	-2.52581970352495	0.485885433574399	-5.19838531676869	2.01027088938116e-07	3.1667003960229e-06	Decreased
AC083809.1	46.522122765973	-2.52468889516833	0.459334219965233	-5.49640933645097	3.87602223817765e-08	7.82088155150809e-07	Decreased
AC138965.3	14.5215109896771	-2.48813529718923	0.473595513520465	-5.25371382573647	1.49062434087576e-07	2.46541607206882e-06	Decreased
AC078993.1	66.1519059871104	-2.48635947020719	0.374862947516807	-6.63271600108121	3.2956554309723e-11	1.64858642752781e-09	Decreased
CEACAM20	175.377941596098	-2.47656878558574	0.463803388795542	-5.3396953222295	9.3102914377152e-08	1.65650763625183e-06	Decreased
GSTA9P	1.36891231419364	-2.47016862571875	0.612556185578338	-4.03255845565671	5.51728849659909e-05	0.000389075155928527	Decreased
SAA2	19765.7600031368	-2.47016607744096	0.382051287870454	-6.46553527200396	1.00940854257466e-10	4.41422608693718e-09	Decreased
REN	146.48556522901	-2.46179107553663	0.304496589987415	-8.08479029482194	6.22712516736615e-16	1.18301766977405e-13	Decreased
CYP2A7P1	4.82160460283233	-2.45323037817282	0.517971800717379	-4.73622381522536	2.17737121239232e-06	2.43952586432585e-05	Decreased
AL353616.2	1.12262920544313	-2.43392918485198	0.627656964273075	-3.87780160723756	0.000105404614922033	0.000672631578997687	Decreased
ZNF385D	212.977834549857	-2.41328662034015	0.327668886064975	-7.3650160969559	1.77125493403759e-13	1.76356054351367e-11	Decreased
PART1	31.788736872052	-2.38912576642867	0.541184660879934	-4.41462210430002	1.01186590602865e-05	9.05496269986922e-05	Decreased
AC003988.1	1.09071660086913	-2.3540539249426	0.482845857974564	-4.87537355051022	1.08602745728366e-06	1.3346352272861e-05	Decreased
AP000593.3	26.1837361445745	-2.34375579099534	0.398138654079097	-5.88678282548699	3.9378561201192e-09	1.0662266812466e-07	Decreased
FRMD7	12.4180629012628	-2.32101654355929	0.411830058947632	-5.63585996974162	1.7418687984464e-08	3.87942412855781e-07	Decreased
AP001331.1	10.3281075458308	-2.31783372035664	0.513399911528905	-4.51467495086653	6.34139537719403e-06	6.08155142457131e-05	Decreased
ADCY8	54.3367507391263	-2.28635543592988	0.564746430955241	-4.04846371859778	5.1554924001204e-05	0.000366685451682868	Decreased
MT1X	9847.48060165315	-2.27817155452548	0.290136690556655	-7.85206293679915	4.09249016594619e-15	6.26781996076147e-13	Decreased
GSTM1	2966.13050981019	-2.26623614996755	0.421096599010099	-5.38174887969874	7.37656245745919e-08	1.34762780029441e-06	Decreased
ACER1	5.1254289233686	-2.26315366605415	0.395071807399121	-5.72846156994392	1.01345504951861e-08	2.42489870967406e-07	Decreased
LINC02158	62.2297715937925	-2.25634176906558	0.36571438372949	-6.16968287124997	6.84270948656451e-10	2.32772639931411e-08	Decreased
PCDH20	9.17984754920004	-2.25233385511921	0.440366245241897	-5.11468324254049	3.14267878521604e-07	4.62763111591786e-06	Decreased
AC100849.2	2.92196896538472	-2.25058248173462	0.429182372591299	-5.24388377869795	1.57231261582283e-07	2.57966117988186e-06	Decreased
AC004862.1	356.170609088064	-2.22573818041559	0.297653706715578	-7.47760948444154	7.56867069789117e-14	8.40678611766404e-12	Decreased
LINC00272	2.50591580485233	-2.21575898738966	0.560446226020056	-3.9535621519385	7.69962517371619e-05	0.000518970858451759	Decreased
AC138965.2	1.76376270375643	-2.21276828188602	0.52975987527241	-4.17692691570532	2.95473909150239e-05	0.000227216233698678	Decreased
SLC38A8	15.6576305481199	-2.17843770925673	0.519060037710862	-4.19688966783879	2.70605678814249e-05	0.000210797155044952	Decreased
AC136601.2	43.3277757137098	-2.1735660061257	0.338243185405764	-6.4260452239954	1.30966454167329e-10	5.49900935456685e-09	Decreased
LDLRAD4-AS1	10.0133697850535	-2.16746901839936	0.427390846318167	-5.07139784829601	3.94904222185475e-07	5.62673778217222e-06	Decreased
MT2P1	75.0787778958761	-2.16395093002851	0.286243500457055	-7.55982555612005	4.03610283767612e-14	4.8721927518975e-12	Decreased
AC040173.1	6.99638451301581	-2.16370798024575	0.418148709762427	-5.17449397721464	2.28529481446017e-07	3.51915620189693e-06	Decreased
RASGRF1	94.9144323447867	-2.15053216695258	0.322778091483446	-6.66257166671074	2.69077030892238e-11	1.38383610295851e-09	Decreased
AC239800.2	208.567952142094	-2.13909085720634	0.286476316942719	-7.46690295391522	8.21042737210869e-14	9.01445806341795e-12	Decreased
AC005304.2	7.76104941584874	-2.13083681323232	0.407134043361206	-5.23374757767887	1.6610726005004e-07	2.70486416997644e-06	Decreased
LRCOL1	357.981539425013	-2.12389781537355	0.33143918003937	-6.40810725853612	1.47337246618656e-10	6.11256171353721e-09	Decreased
TG	87.8763979568157	-2.12195633000262	0.277379589625731	-7.65000890247829	2.00965399617868e-14	2.56866289820398e-12	Decreased
AC093829.1	18.719091174932	-2.12117526156678	0.433586263560418	-4.89216435075372	9.97331068729832e-07	1.24098825824844e-05	Decreased
MYH3	219.187176644376	-2.11546231597504	0.23582764278769	-8.97037468113751	2.95507481642436e-19	1.35179119826065e-16	Decreased
MT1A	523.587292533465	-2.11158452188312	0.275224837231983	-7.67221644354466	1.69049372728563e-14	2.18482174434247e-12	Decreased
LAMA5-AS1	349.384886232746	-2.10189509580326	0.288806540389185	-7.27786528993015	3.3914372568115e-13	3.07850411671824e-11	Decreased
LINC01621	15.0952629324999	-2.07786114098896	0.347456135958259	-5.9802113877148	2.22848237199754e-09	6.47246601043162e-08	Decreased
ASCL1	119.270453726087	-2.07690956212269	0.443125162822223	-4.68695920785686	2.7729420966786e-06	2.9967082664945e-05	Decreased
MT1G	5987.42281921943	-2.07425024731182	0.363213035553318	-5.71083646310191	1.12422237354681e-08	2.65882415229446e-07	Decreased
LINC00844	567.290093360157	-2.06948331399213	0.363339693174643	-5.69572593599733	1.22848080668329e-08	2.87798946934981e-07	Decreased
CYP4F36P	0.663766661514529	-2.06062385391942	0.484126984024419	-4.25637058440743	2.07772212701878e-05	0.000168155290971764	Decreased
RNU6-813P	2.16600547893661	-2.04551019538532	0.492221267687452	-4.1556721126568	3.2433268066858e-05	0.000246087952337928	Decreased
CNN2P3	1.66643030001641	-2.03696614293053	0.488947876701037	-4.1660189971047	3.09964883801978e-05	0.000236528515150561	Decreased
SAA1	51450.3812529542	-2.02729817879765	0.368306225603987	-5.50438205456093	3.70465378352221e-08	7.54074903032395e-07	Decreased
MT1H	637.624590516833	-2.02393680122058	0.404585085588953	-5.00249977893857	5.65916470006552e-07	7.64658064370298e-06	Decreased
CLEC4G	54.4399501611073	-2.0199409864723	0.326067670043112	-6.19485208762103	5.83397899284152e-10	2.02621492172955e-08	Decreased
KCNB1	667.415885678694	-2.01196732249495	0.306281535252383	-6.56901279026515	5.06499341873633e-11	2.36679517736273e-09	Decreased
TMEM252	29.025033304817	-2.0054262774186	0.409318031626917	-4.89943301409819	9.61136111202799e-07	1.20319614788639e-05	Decreased
