## Supplementary material for "Hepatocellular carcinoma hosts immature neurons and cholinergic tumors that correlate with adverse molecular features and outcomes": Suppl Table 6

### Sheet: Feuil1
Gene	baseMean	log2FoldChange	lfcSE	stat	pvalue	padj	change
LGALS14	22.9878830128659	7.88458407738704	0.889040549737349	8.86864393273894	7.40420181769456e-19	3.06445809992821e-16	Increased
DLK1	3062.44748785397	7.34799052680581	0.622760120867063	11.7990704295183	3.94646812416596e-32	2.28671518007923e-28	Increased
CT55	10.7683877863996	5.96810154226726	0.705400850670207	8.46058171973698	2.66047038714383e-17	7.28298531334192e-15	Increased
HMGA2	105.192878320926	5.92711274888246	0.424055262588806	13.9772177633126	2.14719224405631e-44	7.46492855568616e-40	Increased
BMP7	91.4338160175282	5.74474631280266	0.45688787384118	12.5736458367893	2.948085403125e-36	3.41643790416812e-32	Increased
LINC00494	38.2049211895967	5.1887170329164	0.413645396655219	12.5438771345527	4.29458609887961e-36	3.73263950784121e-32	Increased
CEACAM7	42.9727824660151	5.13360512920238	0.674734223728226	7.60833665859836	2.77645855037894e-14	3.51004938045361e-12	Increased
HS6ST2	153.46056685425	5.04446433617343	0.420639397297939	11.9923724895422	3.89584487082907e-33	2.70885885558487e-29	Increased
OTOP3	6.79725054736734	4.94091439918871	0.645635938951864	7.65278712212005	1.96669341449757e-14	2.52302816414843e-12	Increased
MAGEA10	6.34973820916768	4.84867148629599	0.640988934931058	7.56436066531709	3.89776882366651e-14	4.75473090959965e-12	Increased
AL161431.1	4.96087275162507	4.83075448932874	0.639279725771438	7.55655825546372	4.13874580485367e-14	4.97621859663843e-12	Increased
CPA2	26.6224918841662	4.79096770919198	0.545092307984207	8.7892777773903	1.50524471560156e-18	5.81459308695599e-16	Increased
CLPS	7.74449110669995	4.71049266619814	1.00896552729134	4.6686358837689	3.03206206550611e-06	3.23054458379974e-05	Increased
C10orf91	13.9376097204133	4.64180929214103	0.443175514293629	10.4739750785635	1.13763199663209e-25	2.82506528535081e-22	Increased
GAST	15.3190016822108	4.54879546789798	0.643593619450706	7.06780696766429	1.5740128607871e-12	1.16927630594283e-10	Increased
AC147651.1	20.4966910462188	4.52654049971125	0.599839223783757	7.54625626373357	4.47948219470081e-14	5.27910772816842e-12	Increased
AC133963.1	3.5172547006427	4.51246294602951	0.558355755200163	8.08169863747863	6.38707856585887e-16	1.20681072511223e-13	Increased
ZPLD1	86.2141482506218	4.49663479416469	0.455088174856727	9.88079902445353	5.04291813644588e-23	6.04558937695439e-20	Increased
ARHGAP36	5.73870165052637	4.42507945447262	0.820455640232889	5.39344144580023	6.91208571755342e-08	1.27280493673974e-06	Increased
MNX1	36.9853160533294	4.4118190346285	0.517184439251258	8.53045586796001	1.45772135753365e-17	4.36889144103577e-15	Increased
VGLL2	3.12587292906114	4.39442916334733	1.02567459436817	4.28442820703221	1.83209755379832e-05	0.000151365740388195	Increased
FAM83B	15.3862621706454	4.38464076410364	0.524337670106708	8.36224634253595	6.15351868417044e-17	1.55024080125992e-14	Increased
RHOXF2B	3.91397439656668	4.37239248824893	0.839278366669245	5.20970474385177	1.89141382157267e-07	3.00396952584721e-06	Increased
GP2	146.327713293262	4.36057592226129	0.505646593421162	8.62376208797927	6.47896521699151e-18	2.18687091974686e-15	Increased
SLC6A19	79.3844556482654	4.33113483690161	0.484640304044645	8.93680282212482	4.00592270696208e-19	1.78551165166979e-16	Increased
PRSS2	44.2613869919469	4.31555372598134	0.546623406916603	7.89493035127153	2.9047740498338e-15	4.63244837690467e-13	Increased
SEPT14.	9.52146148066712	4.28262744587672	0.594606438591627	7.20245723544547	5.91369930377131e-13	4.93035179843917e-11	Increased
PRSS1	19.6135288250412	4.27216402836187	0.65818102831359	6.49086473869982	8.53450780850078e-11	3.77494527315952e-09	Increased
AL451069.3	8.08810304815161	4.27195436575159	0.470888302846465	9.07211824954691	1.16725328208999e-19	6.05682501569264e-17	Increased
MAGEA4	5.11881120561046	4.22817571317441	0.769529147388053	5.49449715780844	3.91825236562233e-08	7.88778006619722e-07	Increased
B4GALNT4	164.473158022398	4.18978103887343	0.371408515415794	11.2807888483196	1.63275241625191e-29	7.09553381292673e-26	Increased
CDH10	7.28011261850368	4.1876687862215	0.62290710875051	6.72278214101867	1.78287057546571e-11	9.56532074485196e-10	Increased
AFP	22034.1056149284	4.15551941622509	0.411905341980416	10.0885300400466	6.20923492944607e-24	1.01814383825576e-20	Increased
FRAS1	581.436646179181	4.14940242981324	0.300755922138969	13.7965776377828	2.67241751158312e-43	4.64546336038494e-39	Increased
EPHA6	16.4643270214201	4.03603754626767	0.509609583348317	7.91986194558874	2.37774434384961e-15	3.89927640840922e-13	Increased
TDRD5	19.8297866903489	3.99576890038451	0.484189926087998	8.25248251790003	1.55137598230519e-16	3.71966464833256e-14	Increased
AL139327.1	28.0808135880069	3.99027308168371	0.782982690326171	5.09624686597025	3.46453285754774e-07	5.02914193425907e-06	Increased
PTF1A	3.50061861934516	3.94793779777634	0.646023012028715	6.11114112696788	9.89212382646915e-10	3.19915885535839e-08	Increased
HOXC10	17.9281658143678	3.9275707641864	0.615154348418082	6.38469154007682	1.71743296339397e-10	6.97526570156013e-09	Increased
WNT7B	60.8822066019696	3.91557440044728	0.402050789362952	9.73900438462388	2.05558375424157e-22	2.10189484705772e-19	Increased
PNCK	70.2443483056942	3.89891289118994	0.416289150730286	9.36587678143946	7.5421457559957e-21	5.57894126282865e-18	Increased
FOXG1	2.51558034073101	3.88914173576027	0.782650243819021	4.96919507337379	6.72314066622162e-07	8.88057402742633e-06	Increased
AC023824.6	3.16064261924058	3.88449958744329	0.898860432214098	4.32158258193086	1.54914049764041e-05	0.000131005914853726	Increased
XAGE2	3.6115426376307	3.88168279104513	0.689102543026823	5.63295380393631	1.77148922909149e-08	3.94286776815588e-07	Increased
LAMP5	102.058527669752	3.86099564996764	0.339349765068715	11.3776287694963	5.40493822420451e-30	2.68440117575277e-26	Increased
OFCC1	2.89242159554346	3.85859488396485	0.534867979351152	7.21410709357794	5.42890187460517e-13	4.54798078488008e-11	Increased
CADPS	48.2414882227808	3.85841025943706	0.387931444828215	9.94611370353248	2.62224260665313e-23	3.50634178703472e-20	Increased
AC099552.1	3.65008748979045	3.85723330444422	0.648292155960471	5.9498379997049	2.68408016615742e-09	7.62375253730627e-08	Increased
GRIA2	7.82349670834127	3.855635384426	0.481754349206624	8.00332242101321	1.21106286066293e-15	2.10519057069037e-13	Increased
BEX1	343.973482498146	3.85131135523655	0.490680250869207	7.84892269133353	4.19626175375299e-15	6.39856298820072e-13	Increased
SLCO4A1-AS1	10.6576252811332	3.83438892957251	0.468935685660366	8.17679064917577	2.91503834862349e-16	6.33401395176526e-14	Increased
AL049555.1	21.5431582570619	3.82139889757723	0.497049982477677	7.68815819795115	1.49268174992946e-14	1.95092382398675e-12	Increased
PPP1R1B	68.1014788824555	3.80526715713981	0.376788442277781	10.0992141216859	5.56866466806421e-24	9.68000979249602e-21	Increased
HOXB9	19.5490379188421	3.80062707551927	0.399052722067112	9.52412266687932	1.66441835667952e-21	1.31511746791636e-18	Increased
AC023824.7	6.37638747927621	3.78573450407599	0.709729816616939	5.33405024763001	9.60459263776649e-08	1.70070517672812e-06	Increased
CPA1	17.9149403121456	3.77798281760989	0.511041834743864	7.39270752560487	1.43868704811828e-13	1.47109982102589e-11	Increased
AC002480.4	1.84038097428039	3.7602525440995	0.800786716476775	4.69569795143894	2.65697916858128e-06	2.8911592417808e-05	Increased
A4GNT	14.8860839243883	3.75458715188364	0.474489215752941	7.91290302757607	2.51455222858464e-15	4.05777725359395e-13	Increased
AC024405.2	2.17002527246941	3.75255371945416	0.844477551088986	4.44363940120741	8.84498019957504e-06	8.0837166566358e-05	Increased
IGKV2-29	10.502024658229	3.73262927857011	0.538684698893975	6.92915407887756	4.23364501732947e-12	2.76148035032789e-10	Increased
TUBA3C	218.825320107843	3.72199141985102	0.645464916873228	5.7663729236922	8.09957293991284e-09	1.99992722179695e-07	Increased
KCNJ16	132.407514713263	3.70318365841582	0.450137841099131	8.22677704539017	1.92317948651193e-16	4.39876697553117e-14	Increased
SIX3	3.69824255486769	3.68954997435005	0.542288337816999	6.80366830163167	1.01988214470356e-11	5.9194027784247e-10	Increased
PAGE1	38.4041956621266	3.6510393259787	0.599642650942541	6.088691857125	1.13836979055029e-09	3.61760184079262e-08	Increased
AC108860.2	7.03766966586636	3.64814033577699	0.504367701182716	7.23309666186453	4.72103116408989e-13	4.06265765967201e-11	Increased
WDR82P1	6.0174055708957	3.61530749128383	0.59891125320736	6.03646612402541	1.57525802002457e-09	4.79962806516087e-08	Increased
SLC7A10	63.8536945127	3.61443786079099	0.424609969626334	8.51237163360004	1.70411372625956e-17	5.02078117009661e-15	Increased
SLC6A10P	1.55046691363016	3.60481965717805	0.766564148278337	4.70256750889575	2.56910234188915e-06	2.81314683521633e-05	Increased
BRDT	6.59087739409584	3.57888131578869	0.567212019269659	6.30960063292884	2.79756415137799e-10	1.05146070580332e-08	Increased
SPTSSB	89.9998215834221	3.57774569107286	0.339667242829674	10.5330901539626	6.08049702342878e-26	1.62611199628096e-22	Increased
MTNR1B	5.76514385610173	3.57693300486336	0.711482552129396	5.02743601253181	4.97081271571468e-07	6.83801824713977e-06	Increased
CAPN6	184.18147002098	3.55355287021332	0.438319586978124	8.10721896941073	5.17914769038193e-16	1.0289042777361e-13	Increased
SSTR3	15.5583117005051	3.53966678867903	0.378501074045452	9.35180117415987	8.61676329167023e-21	6.11368148159607e-18	Increased
LHFPL3	5.55637165914176	3.53274496309451	0.434140731981054	8.13732668430816	4.04101263825902e-16	8.45316535416733e-14	Increased
MYO3A	7.28576025315096	3.52449037508403	0.617422736376723	5.70839097336633	1.14049197236938e-08	2.69363749398056e-07	Increased
GAGE2A	53.8865433742746	3.50087109750266	0.892873995256214	3.92090162341224	8.82182744313782e-05	0.000580430834383288	Increased
MNX1-AS2	3.51475924971617	3.49457966249292	0.565680298759361	6.17765842324219	6.50592804670417e-10	2.22404222686054e-08	Increased
SLC6A15	10.6031943665364	3.47863193423995	0.695090197450408	5.00457630822529	5.59850315167064e-07	7.58525177595407e-06	Increased
EPHA5	2.5888482145644	3.47365655842357	0.594182967456232	5.84610591127293	5.03213721629411e-09	1.31316142262834e-07	Increased
SP8	23.8240422934649	3.45925824571339	0.570027574738637	6.06858053717751	1.29045699653564e-09	4.03816633137336e-08	Increased
HS3ST6	4.87266997194945	3.45200566198968	0.455819823160287	7.57318020540718	3.64196543420336e-14	4.45832993963077e-12	Increased
MRPL23-AS1	20.1332386924812	3.44786259746078	0.446478687293197	7.72234531140478	1.14208482471651e-14	1.52640503686736e-12	Increased
MNX1-AS1	25.6948338454795	3.44274729429584	0.66657434807628	5.16483615703415	2.40649623455296e-07	3.68727404541508e-06	Increased
FOXJ1	158.873504541342	3.43864556846493	0.371777706753002	9.24919785668985	2.26183670892262e-20	1.40419669682864e-17	Increased
CNTNAP5	2.9664853678869	3.40951635604172	0.528217935116585	6.45475310354464	1.08395474630332e-10	4.68716053606732e-09	Increased
INHA	75.7584545176944	3.40902553231252	0.366929640919272	9.29067906253597	1.53307067895653e-20	1.0249756773962e-17	Increased
EPHA5-AS1	1.7800812949783	3.4012141441035	0.820018377559756	4.14772916946687	3.3578928636062e-05	0.000253777178972208	Increased
PTCHD3	4.64157736490012	3.37743002242867	0.596250688452674	5.66444632742214	1.47500020745302e-08	3.36261358769257e-07	Increased
LMX1B	17.7630738422332	3.36829267021612	0.430355289028514	7.82677186986528	5.00556182781854e-15	7.40524946833784e-13	Increased
LINC02505	5.20428613802767	3.33538643015363	0.708288768125839	4.70907711692112	2.48840916992406e-06	2.74119243351014e-05	Increased
CXCL5	299.11926841446	3.32882830355832	0.45052375006356	7.38879649094789	1.48163733661887e-13	1.50615800131263e-11	Increased
DUOX2	663.87460284569	3.32865364729435	0.388688352489043	8.56381115096105	1.09196640749472e-17	3.45120946572377e-15	Increased
GLP1R	26.8221877797755	3.32416086141197	0.470357184631452	7.06731175801346	1.57963807213745e-12	1.17095303232261e-10	Increased
LINC01559	25.8569488393377	3.32393729446219	0.470254887945902	7.06837372596237	1.56759902502366e-12	1.16700530415359e-10	Increased
AL008733.1	1.84474548918888	3.31736044637795	0.600003091337397	5.52890559110887	3.22234689315649e-08	6.67412817166828e-07	Increased
SSTR5-AS1	296.386605380671	3.31312544718014	0.545057722547632	6.07848547066611	1.21322973120614e-09	3.82552308686853e-08	Increased
PLEKHB1	291.68734884255	3.30330633805602	0.297284117315646	11.1116139263796	1.10150441463255e-28	4.25498916434613e-25	Increased
LHFPL3-AS2	54.2531396397237	3.30157980947963	0.412901690288731	7.99604333702515	1.28481175909958e-15	2.222276896361e-13	Increased
ITIH5	926.973878444603	3.2571690862554	0.299470404851047	10.8764306371959	1.49295089948991e-27	4.71853917924237e-24	Increased
AL449403.2	4.20862858434761	3.25217672222873	0.512234403738668	6.34900096223901	2.16717678602355e-10	8.4942579642497e-09	Increased
