## Supplementary material for "Hepatocellular carcinoma hosts immature neurons and cholinergic tumors that correlate with adverse molecular features and outcomes": Suppl Table 11

### Sheet: Feuil1
Pathway	statistic	p.value	method	alternative	padj
HALLMARK_ADIPOGENESIS	6497	2.09998128720272e-06	Wilcoxon rank sum test with continuity correction	two.sided	1.16665627066818e-05
HALLMARK_ALLOGRAFT_REJECTION	4102	0.153710685770408	Wilcoxon rank sum test with continuity correction	two.sided	0.213487063570011
HALLMARK_ANDROGEN_RESPONSE	5533	0.0238821023440758	Wilcoxon rank sum test with continuity correction	two.sided	0.0411760385242686
HALLMARK_ANGIOGENESIS	3388	0.00108788714542842	Wilcoxon rank sum test with continuity correction	two.sided	0.00271971786357106
HALLMARK_APICAL_JUNCTION	2882	4.85688956717416e-06	Wilcoxon rank sum test with continuity correction	two.sided	2.20767707598825e-05
HALLMARK_APICAL_SURFACE	3640	0.00886367082523678	Wilcoxon rank sum test with continuity correction	two.sided	0.01926884962008
HALLMARK_APOPTOSIS	3745	0.0189430658543948	Wilcoxon rank sum test with continuity correction	two.sided	0.0338269033114193
HALLMARK_BILE_ACID_METABOLISM	7519	1.61195761338903e-13	Wilcoxon rank sum test with continuity correction	two.sided	8.05978806694513e-12
HALLMARK_CHOLESTEROL_HOMEOSTASIS	4946	0.455586459967508	Wilcoxon rank sum test with continuity correction	two.sided	0.517711886326713
HALLMARK_COAGULATION	5583	0.0169455696930704	Wilcoxon rank sum test with continuity correction	two.sided	0.0325876340251354
HALLMARK_COMPLEMENT	4864	0.592792440795588	Wilcoxon rank sum test with continuity correction	two.sided	0.644339609560421
HALLMARK_DNA_REPAIR	3315	0.0005505032747108	Wilcoxon rank sum test with continuity correction	two.sided	0.00152917576308556
HALLMARK_E2F_TARGETS	2620	1.55323933504618e-07	Wilcoxon rank sum test with continuity correction	two.sided	1.10945666789013e-06
HALLMARK_EPITHELIAL_MESENCHYMAL_TRANSITION	3282	0.000400205190402183	Wilcoxon rank sum test with continuity correction	two.sided	0.00125064122000682
HALLMARK_ESTROGEN_RESPONSE_EARLY	4609	0.904605648129515	Wilcoxon rank sum test with continuity correction	two.sided	0.923066987887261
HALLMARK_ESTROGEN_RESPONSE_LATE	3200	0.000175928011120549	Wilcoxon rank sum test with continuity correction	two.sided	0.000586426703735163
HALLMARK_FATTY_ACID_METABOLISM	7029	9.67444046346815e-10	Wilcoxon rank sum test with continuity correction	two.sided	1.56645166928394e-08
HALLMARK_G2M_CHECKPOINT	2488	2.31904729869772e-08	Wilcoxon rank sum test with continuity correction	two.sided	1.93253941558143e-07
HALLMARK_GLYCOLYSIS	3477	0.00238651422171028	Wilcoxon rank sum test with continuity correction	two.sided	0.00568217671835781
HALLMARK_HEDGEHOG_SIGNALING	3301	0.000481253391716696	Wilcoxon rank sum test with continuity correction	two.sided	0.00141545115210793
HALLMARK_HEME_METABOLISM	6189	7.82353888327105e-05	Wilcoxon rank sum test with continuity correction	two.sided	0.000300905341664271
HALLMARK_HYPOXIA	4138	0.182281577672333	Wilcoxon rank sum test with continuity correction	two.sided	0.246326456313964
HALLMARK_IL2_STAT5_SIGNALING	3740	0.0182978013305823	Wilcoxon rank sum test with continuity correction	two.sided	0.0338269033114193
HALLMARK_IL6_JAK_STAT3_SIGNALING	4264	0.31296474591594	Wilcoxon rank sum test with continuity correction	two.sided	0.372577078471357
HALLMARK_INFLAMMATORY_RESPONSE	4076	0.135291523732261	Wilcoxon rank sum test with continuity correction	two.sided	0.193273605331802
HALLMARK_INTERFERON_ALPHA_RESPONSE	5159	0.195284668153413	Wilcoxon rank sum test with continuity correction	two.sided	0.256953510728175
HALLMARK_INTERFERON_GAMMA_RESPONSE	4760	0.789659669301934	Wilcoxon rank sum test with continuity correction	two.sided	0.822562155522848
HALLMARK_KRAS_SIGNALING_DN	5493	0.0310893005826331	Wilcoxon rank sum test with continuity correction	two.sided	0.0517899794766175
HALLMARK_KRAS_SIGNALING_UP	4182	0.222328121278405	Wilcoxon rank sum test with continuity correction	two.sided	0.285036052921032
HALLMARK_MITOTIC_SPINDLE	2035	1.43956735802731e-11	Wilcoxon rank sum test with continuity correction	two.sided	3.59891839506828e-10
HALLMARK_MTORC1_SIGNALING	3655	0.00991992142121275	Wilcoxon rank sum test with continuity correction	two.sided	0.0206665029608599
HALLMARK_MYC_TARGETS_V1	2865	3.93681115476282e-06	Wilcoxon rank sum test with continuity correction	two.sided	1.96840557738141e-05
HALLMARK_MYC_TARGETS_V2	4760	0.789659669301934	Wilcoxon rank sum test with continuity correction	two.sided	0.822562155522848
HALLMARK_MYOGENESIS	3863	0.0410994055437454	Wilcoxon rank sum test with continuity correction	two.sided	0.0642178211621022
HALLMARK_NOTCH_SIGNALING	3579	0.00552892625298456	Wilcoxon rank sum test with continuity correction	two.sided	0.0125657414840558
HALLMARK_OXIDATIVE_PHOSPHORYLATION	6571	8.04476440454665e-07	Wilcoxon rank sum test with continuity correction	two.sided	5.02797775284166e-06
HALLMARK_P53_PATHWAY	3824	0.0321097872755028	Wilcoxon rank sum test with continuity correction	two.sided	0.0517899794766175
HALLMARK_PANCREAS_BETA_CELLS	5067	0.290060142468557	Wilcoxon rank sum test with continuity correction	two.sided	0.362575178085696
HALLMARK_PEROXISOME	6999	1.56645166928394e-09	Wilcoxon rank sum test with continuity correction	two.sided	1.56645166928394e-08
HALLMARK_PI3K_AKT_MTOR_SIGNALING	3167	0.000124881385779838	Wilcoxon rank sum test with continuity correction	two.sided	0.000446004949213709
HALLMARK_PROTEIN_SECRETION	3928	0.0607927235305228	Wilcoxon rank sum test with continuity correction	two.sided	0.0921101871674587
HALLMARK_REACTIVE_OXYGEN_SPECIES_PATHWAY	4647	0.98252196822715	Wilcoxon rank sum test with continuity correction	two.sided	0.98252196822715
HALLMARK_SPERMATOGENESIS	2967	1.35021865390346e-05	Wilcoxon rank sum test with continuity correction	two.sided	5.6259110579311e-05
HALLMARK_TGF_BETA_SIGNALING	3349	0.000759168613886252	Wilcoxon rank sum test with continuity correction	two.sided	0.00199781214180593
HALLMARK_TNFA_SIGNALING_VIA_NFKB	4259	0.306824816594821	Wilcoxon rank sum test with continuity correction	two.sided	0.372577078471357
HALLMARK_UNFOLDED_PROTEIN_RESPONSE	4070	0.131293513765322	Wilcoxon rank sum test with continuity correction	two.sided	0.193078696713709
HALLMARK_UV_RESPONSE_DN	4291	0.347508481919734	Wilcoxon rank sum test with continuity correction	two.sided	0.404079630139225
HALLMARK_UV_RESPONSE_UP	4429	0.559379851036443	Wilcoxon rank sum test with continuity correction	two.sided	0.62153316781827
HALLMARK_WNT_BETA_CATENIN_SIGNALING	3715	0.0153519128529545	Wilcoxon rank sum test with continuity correction	two.sided	0.030703825705909
HALLMARK_XENOBIOTIC_METABOLISM	7001	1.51720103612344e-09	Wilcoxon rank sum test with continuity correction	two.sided	1.56645166928394e-08
