## Supplementary material for "Hepatocellular carcinoma hosts immature neurons and cholinergic tumors that correlate with adverse molecular features and outcomes": Suppl Table 12

### Sheet: Feuil2
cell_type	meanHighSamples	meanLowSamples	ratio	ratio (ADR/CHO)	statistic	p,value	method	alternative
B_cell_naive	0.000249056981658805	0.00725530508626975	29.1311050103752	0.0343275684064798	3628	0.00577616369845459	Wilcoxon rank sum test with continuity correction	two,sided
B_cell_memory	0.00328150222315815	0.00913128712665054	2.78265456052701	0.359369076631132	4044	0.102465773615779	Wilcoxon rank sum test with continuity correction	two,sided
B_cell	0.0224445701894826	0.0598634918966689	2.66717033969848	0.374929184355375	2536	4.47559610105682E-08	Wilcoxon rank sum test with continuity correction	two,sided
T_cell_CD4+_naive	0.0197095851560728	0.0489971537507161	2.48595560803163	0.402259797708856	3228	0.000218267918240687	Wilcoxon rank sum test with continuity correction	two,sided
Class-switched_memory_B_cell	0.0177481051656066	0.0440647792079379	2.48278781293957	0.40277304197656	3180	0.000131288603357838	Wilcoxon rank sum test with continuity correction	two,sided
Cancer_associated_fibroblast	0.00627360827288338	0.0149650115587593	2.38539145382141	0.419218404760357	4575	0.828791967263885	Wilcoxon rank sum test with continuity correction	two,sided
Myeloid_dendritic_cell	0.0336540656707067	0.055649350934099	1.65356992758642	0.604752168817933	3198	0.000171302042858214	Wilcoxon rank sum test with continuity correction	two,sided
T_cell_gamma_delta	0.0712855390220306	0.107444234029101	1.50723744960244	0.663465468074567	3131	0.0000852443483167	Wilcoxon rank sum test with continuity correction	two,sided
T_cell_CD4+_Th2	0.0300618907697938	0.0448876246789512	1.49317370030678	0.669714447685855	3675	0.0114013076312131	Wilcoxon rank sum test with continuity correction	two,sided
Macrophage_M1	0.0119874777152272	0.0162863968506746	1.3586174871455	0.736042344119266	4167	0.205129240686637	Wilcoxon rank sum test with continuity correction	two,sided
T_cell_CD8+	0.0531110411402603	0.0687459594874387	1.29438169562311	0.772569639528628	4156	0.197812200147263	Wilcoxon rank sum test with continuity correction	two,sided
Myeloid_dendritic_cell_activated	0.0809140093805925	0.101937682731449	1.25982735884423	0.793759552036879	3653	0.00976922995661166	Wilcoxon rank sum test with continuity correction	two,sided
T_cell_CD4+_memory	0.139785003095486	0.170503268055361	1.21975365224903	0.819837676366995	3721	0.0160180000889357	Wilcoxon rank sum test with continuity correction	two,sided
T_cell_CD4+_(non-regulatory)	0.0550054259718831	0.0669407936086305	1.21698527783147	0.821702627152472	4268	0.317910309847791	Wilcoxon rank sum test with continuity correction	two,sided
Common_myeloid_progenitor	0.0213852713449383	0.0257059193744004	1.20203849461488	0.831920112775081	4338	0.408567088338181	Wilcoxon rank sum test with continuity correction	two,sided
T_cell_CD8+_central_memory	0.0413421748782914	0.0491690910714698	1.18932037843244	0.840816333541707	4559.5	0.804474769447905	Wilcoxon rank sum test with continuity correction	two,sided
Common_lymphoid_progenitor	0.107100287502568	0.124399332106105	1.16152192498197	0.860939409314657	3696	0.0134007335033527	Wilcoxon rank sum test with continuity correction	two,sided
Mast_cell	0.0209922572599287	0.0236635994936899	1.1272536917152	0.887111754301222	4039.5	0.112368787819378	Wilcoxon rank sum test with continuity correction	two,sided
immune_score	0.358506245175019	0.40313804031045	1.12449377308237	0.889289050715579	4061	0.125469019438047	Wilcoxon rank sum test with continuity correction	two,sided
Monocyte	0.077573570511369	0.0854048364768697	1.10095275896	0.908304186407268	4191.5	0.2317126993015	Wilcoxon rank sum test with continuity correction	two,sided
T_cell_NK	0.164344092882165	0.174163341558542	1.05974810839972	0.943620462328597	4487	0.6640857967578	Wilcoxon rank sum test with continuity correction	two,sided
Granulocyte-monocyte_progenitor	0.0275035822732432	0.0289693942120503	1.05329530983435	0.949401360343348	4283	0.334343482115895	Wilcoxon rank sum test with continuity correction	two,sided
microenvironment_score	0.558821869989041	0.585228964069288	1.0472549402563	0.954877328872056	4397	0.505259554251956	Wilcoxon rank sum test with continuity correction	two,sided
Eosinophil	0.0628815430385475	0.0651557233855028	1.03616610275548	0.965096230556758	4717.5	0.874982558726819	Wilcoxon rank sum test with continuity correction	two,sided
T_cell_CD4+_Th1	0.18912365216281	0.189806576384318	1.00361099319783	0.996401999158734	4713	0.884219831328044	Wilcoxon rank sum test with continuity correction	two,sided
T_cell_CD4+_central_memory	0.0120596618562074	0.012039682924999	0.998343325754354	1.00165942336961	4954	0.436253923546443	Wilcoxon rank sum test with continuity correction	two,sided
Neutrophil	0.0329871490260038	0.0318414773153127	0.965269150426185	1.03598048229189	5533	0.02376352406855	Wilcoxon rank sum test with continuity correction	two,sided
Endothelial_cell	0.196992858404693	0.185898632216039	0.943682089399088	1.05967890164873	5139.5	0.213188407576331	Wilcoxon rank sum test with continuity correction	two,sided
stroma_score	0.200315624814022	0.182090923758838	0.909020072337819	1.10008571915051	5958	0.000795426305385191	Wilcoxon rank sum test with continuity correction	two,sided
T_cell_CD8+_effector_memory	0.0365854025255899	0.0330744317625983	0.904033562005071	1.1061536230824	5353	0.0696811450070365	Wilcoxon rank sum test with continuity correction	two,sided
T_cell_CD8+_naive	0.104022544292095	0.0911482196339107	0.876235245486469	1.14124603541235	5300.5	0.096951059874222	Wilcoxon rank sum test with continuity correction	two,sided
B_cell_plasma	0.0836054449226875	0.0716754049651838	0.857305466545441	1.1664453791827	5408	0.0527628897674204	Wilcoxon rank sum test with continuity correction	two,sided
Macrophage	0.135744631497355	0.113105981582459	0.833226186073242	1.20015431189545	5534	0.0237189872110208	Wilcoxon rank sum test with continuity correction	two,sided
Plasmacytoid_dendritic_cell	0.0765615682220781	0.0627981875891969	0.820231208000357	1.21916843719944	5742	0.00514672924902061	Wilcoxon rank sum test with continuity correction	two,sided
T_cell_CD4+_effector_memory	0.0410487649631635	0.0328094960753796	0.799280955342317	1.25112451800096	5375	0.063390036709293	Wilcoxon rank sum test with continuity correction	two,sided
NK_cell	0.0433651134569911	0.0343358462850038	0.791784998304169	1.26296911679532	5599	0.0150118012107819	Wilcoxon rank sum test with continuity correction	two,sided
T_cell_regulatory_(Tregs)	0.0567765932346014	0.0449145724473325	0.791075509968433	1.26410183022845	5336.5	0.0793856409385733	Wilcoxon rank sum test with continuity correction	two,sided
Hematopoietic_stem_cell	0.269618997111532	0.198762554542578	0.737197885430739	1.35648788441072	5832	0.00244846064208351	Wilcoxon rank sum test with continuity correction	two,sided
Macrophage_M2	0.251618755212708	0.179203210964818	0.712201325427141	1.40409735884759	6889	8.72129212269441E-09	Wilcoxon rank sum test with continuity correction	two,sided
